# QTL combinations associated with field partial resistance to aphanomyces root rot in pea Near-Isogenic Lines

**DOI:** 10.1101/2025.02.28.640773

**Authors:** C. Lavaud, J-P. Riviere, P. Vetel, G. Aubert, P. Marget, G. Roullet, J.F. Herbommez, P. Declerck, M-L Pilet-Nayel

## Abstract

Aphanomyces root rot, caused by *Aphanomyces euteiches,* is one of the most-important diseases of pea (*Pisum sativum* L.) worldwide. The development of resistant varieties is a major objective to manage the disease. Consistent quantitative trait loci (QTL) controlling partial resistance were discovered from linkage mapping and genome-wide association studies. This study aimed to validate the resistance QTL effects and identify effective QTL combinations under contaminated field conditions, by exploiting Near-Isogenic Lines (NILs) carrying resistance alleles at individual or combined consistent QTL in different genetic backgrounds. A total of 157 NILs previously created were fingerprinted using 10,494 SNP markers from the GenoPea Infinium® BeadChip, which made it possible to confirm the QTL introgression sizes in the NILs. All NILs were phenotyped for resistance in field contaminated nurseries over two years at six locations in France. NILs carrying resistance alleles from PI180693 or 90-2131 at the major-effect QTL *Ae-Ps7.6*, individually or in combination with minor-effect QTL (*Ae-Ps4.1* or *Ae-Ps5.1*), showed significantly increased levels of partial resistance in different environments and genetic backgrounds. At other QTL combinations (*Ae-Ps1.2 or AePs7.6 + Ae-Ps2.2 + Ae-Ps3.1*), alleles from PI180693 or 552 also showed significant effects on partial resistance in some NIL genetic backgrounds. At these QTL combinations, the PI180693 resistance alleles also contributed to late flowering. This study provides tools and information for the choice of resistance QTL to combine in breeding, to increase partial resistance to *A. euteiches* in pea varieties.
