## Additional file 4 for "QTL combinations associated with field partial resistance to aphanomyces root rot in pea Near-Isogenic Lines"

### Sheet: Feuil1
				Disease Severity						Aerial Decline Index									Plant height						Earliness at flowering
Field code	NIL Code	Pedigree	Target QTL	LsMeans	SE	Letter				LsMeans	SE	Letter							LsMeans	SE	Letter				LsMeans	SE	Letter
B30	NIL1-0a	(PUGET * RIL 831.08.L.12.35.17.8).2	0 QTL	3.83333	0.269014	A				3.59658	0.368862	A							53.5	14.3475	A				149.5	1.05244	A	B
B33	NIL1-0b	(PUGET * RIL 831.08.L.12.35.17.8).78	0 QTL	3.95	0.269014	A				3.62692	0.376994	A							59.6	14.3475	A				150	1.05244	A	B
B31	NIL1-4.5a	(PUGET * RIL 831.08.L.12.35.17.8).5	Ae-Ps4.5	3.8	0.269014	A				3.7216	0.370439	A							60	14.3475	A				148.5	1.05244	A
B32	NIL1-4.5b	(PUGET * RIL 831.08.L.12.35.17.8).65	Ae-Ps4.5	3.90833	0.269014	A				4.19911	0.387853	A							63.5	14.3475	A				148.75	1.05244	A
B50	Control	RIL 831.08		3.625	0.269014	A				4.2135	0.368862	A							87.6	14.3475	A				149	1.05244	A
B59	Control	Puget		3.81667	0.269014	A				3.63379	0.368862	A							78.8	14.3475	A				151.5	1.05244		B
B82	NIL2-0a	(ISARD * RIL 831.08.A.91.21.17.20.35).48	0 QTL	3.65833	0.271633	A				4.20741	0.351964	A							72	13.025	A				151.5	1.28965	A
B81	NIL2-0b	(ISARD * RIL 831.08.A.91.21.17.20.35).13	0 QTL	3.53333	0.271633	A				4.28355	0.351964	A							68	13.025	A				150.5	1.28965	A
B83	NIL2-4.5a	(ISARD * RIL 831.08.A.91.21.17.20.35).46	Ae-Ps4.5	3.59167	0.271633	A				4.36281	0.351964	A							70.1	13.025	A				151.5	1.28965	A
B84	NIL2-4.5b	(ISARD * RIL 831.08.A.91.21.17.20.35).78	Ae-Ps4.5	3.55	0.271633	A				4.54464	0.351964	A							70.5	13.025	A				151.25	1.28965	A
B50	Control	RIL 831.08		3.625	0.271633	A				4.20353	0.351964	A							87.6	13.025	A				149	1.28965	A
B57	Control	Isard		3.56667	0.271633	A				4.1126	0.351964	A							84.2	13.025	A				150	1.28965	A
B105	NIL3-0a	(EDEN * RIL 831.08.E.63.43.16.35.73).55	0 QTL	3.975	0.358705	A				4.38696	0.350875	A							82	13.3878	A				146.25	1.1562	A
B106	NIL3-0b	(EDEN * RIL 831.08.E.63.43.16.35.73).62	0 QTL	4.075	0.358705	A				4.4109	0.348293	A							74.8208	14.3681	A				146.75	1.1562	A	B
B107	NIL3-4.5a	(EDEN * RIL 831.08.E.63.43.16.35.73).1	Ae-Ps4.5	4.03333	0.358705	A				4.42408	0.348293	A							72.3208	14.3681	A				146	1.1562	A
B108	NIL3-4.5b	(EDEN * RIL 831.08.E.63.43.16.35.73).22	Ae-Ps4.5	4.09167	0.358705	A				4.3092	0.346257	A							78	13.3878	A				146	1.1562	A
B50	Control	RIL 831.08		3.625	0.358705	A				4.20958	0.346257	A							87.6	13.3878	A				149	1.1562		B
B56	Control	Eden		4.075	0.358705	A				4.03202	0.350701	A							90	13.3878	A				147.75	1.1562	A	B
B25	NIL4-0a	(DSP * RIL 847.50.K.63.43.39.3).154	0 QTL	3.475	0.350897	A	B			3.24428	0.408148	A	B						63.4925	12.6334	A				154.8	1.31468	A
B29	NIL4-0b	(DSP * RIL 847.50.K.63.43.39.3).72	0 QTL	3.65	0.350897		B			3.1686	0.408148	A	B						56.6	11.6469	A				154.75	1.21387	A
B23	NIL4-5.1a	(DSP *RIL 847.50.K.63.43.39.3).121	Ae-Ps5.1	3.41667	0.350897	A	B			3.50234	0.408148	A	B						66	11.6469	A				152.75	1.21387	A
B27	NIL4-5.1b	(DSP * RIL 847.50.K.63.43.39.3).179	Ae-Ps5.1	3.38333	0.350897	A	B			3.87106	0.408148		B						67.6	11.6469	A				152.25	1.21387	A
B26	NIL4-7.6a	(DSP * RIL 847.50.K.63.43.39.3).173	Ae-Ps7.6	3.30833	0.350897	A	B			2.88739	0.408148	A	B						55.9925	12.6334	A				153.134	1.31468	A
B28	NIL4-7.6b	(DSP * RIL 847.50.K.63.43.39.3).21	Ae-Ps7.6	3.10833	0.350897	A	B			3.4894	0.412996	A	B						69.5	11.6469	A				153.25	1.21387	A
B22	NIL4-5.1/7.6a	(DSP * RIL 847.50.K.63.43.39.3).116	Ae-Ps5.1 + Ae-Ps7.6	2.98333	0.350897	A	B			3.05877	0.408148	A	B						61.6	11.6469	A				154.5	1.21387	A
B24	NIL4-5.1/7.6b	(DSP * RIL 847.50.K.63.43.39.3).133	Ae-Ps5.1 + Ae-Ps7.6	2.85	0.350897	A				2.89431	0.408148	A	B						60.1	11.6469	A				153.25	1.21387	A
B60	Control	RIL 847.50		3.26621	0.351785	A	B			2.23502	0.410939	A							87	11.6469	A				152	1.21387	A
B55	Control	DSP		3.61499	0.351785		B			3.7687	0.410939		B						85.2	11.6469	A				155	1.21387	A
B91	NIL5-0a	(ISARD * RIL 847.50.B.72.55.46.87.10).7	0 QTL	3.60833	0.299857	A				4.63772	0.398434			C	D				69.5	10.5279	A				150	1.27639	A
B92	NIL5-0b	(ISARD * RIL 847.50.B.72.55.33.83.46).144	0 QTL	3.53333	0.299857	A				4.02401	0.398434		B	C	D				66.1	10.5279	A				150.5	1.27639	A
B88	NIL5-5.1a	(ISARD * RIL 847.50.B.72.55.46.87.10).20	Ae-Ps5.1	3.40833	0.299857	A				4.68132	0.398434				D				74.5	10.5279	A				150.75	1.27639	A
B87	NIL5-5.1b	(ISARD * RIL 847.50.B.72.55.46.87.10).13	Ae-Ps5.1	3.50833	0.299857	A				4.19118	0.398434		B	C	D				76.5	10.5279	A				150.5	1.27639	A
B89	NIL5-7.6a	(ISARD * RIL 847.50.B.72.55.46.87.10).40	Ae-Ps7.6	3.36667	0.299857	A				4.25744	0.398434		B	C	D				67.6	10.5279	A				150.5	1.27639	A
B90	NIL5-7.6b	(ISARD * RIL 847.50.B.72.55.33.83.46).158	Ae-Ps7.6	3.234	0.304534	A				3.91089	0.40579		B	C	D				70	10.5279	A				152	1.27639	A
B85	NIL5-5.1/7.6a	(ISARD * RIL 847.50.B.72.55.33.83.46).65	Ae-Ps5.1 + Ae-Ps7.6	3.425	0.299857	A				3.86972	0.401897		B	C					72.6	10.5279	A				151.5	1.27639	A
B86	NIL5-5.1/7.6b	(ISARD * RIL 847.50.B.72.55.33.83.46).104	Ae-Ps5.1 + Ae-Ps7.6	3.29167	0.299857	A				3.83346	0.398434		B						73	10.5279	A				152.75	1.27639	A
B60	Control	RIL 847.50		3.25259	0.300749	A				2.21322	0.400115	A							87	10.5279	A				152	1.27639	A
B57	Control	Isard		3.56667	0.299857	A				4.13769	0.398434		B	C	D				84.2	10.5279	A				150	1.27639	A
B115	NIL6-0a	(EDEN * RIL 847.50.F.81.10.50.86.12).75	0 QTL	4.1	0.388583		B			4.21425	0.329581		B	C					78.7466	11.6375	A				148	1.28533	A
B116	NIL6-0b	(EDEN * RIL 847.50.F.81.10.50.86.12).79	0 QTL	4.15833	0.388583		B			4.38482	0.327598			C					79	10.713	A				148.75	1.28533	A
B112	NIL6-5.1a	(EDEN * RIL 847.50.F.81.10.50.86.12).23	Ae-Ps5.1	4.175	0.388583		B			4.46285	0.329581			C					83.5	10.713	A				147.75	1.28533	A
B111	NIL6-5.1b	(EDEN * RIL 847.50.F.81.10.50.86.21).167	Ae-Ps5.1	4.05833	0.388583		B			3.72391	0.329581		B	C					81	10.713	A				147.75	1.28533	A
B113	NIL6-7.6a	(EDEN * RIL 847.50.F.81.10.50.86.21).150	Ae-Ps7.6	3.625	0.388583	A	B			3.90668	0.33593		B	C					82	10.713	A				148.5	1.28533	A
B114	NIL6-7.6b	(EDEN * RIL 847.50.F.81.10.50.86.21).159	Ae-Ps7.6	3.65	0.388583	A	B			4.045	0.329581		B	C					79.4966	11.6375	A				147.75	1.28533	A
B109	NIL6-5.1/7.6a	(EDEN * RIL 847.50.F.81.10.50.86.12).66	Ae-Ps5.1 + Ae-Ps7.6	3.75	0.388583	A	B			3.82917	0.333588		B	C					80	10.713	A				149.75	1.28533	A	B
B110	NIL6-5.1/7.6b	(EDEN * RIL 847.50.F.81.10.50.86.12).80	Ae-Ps5.1 + Ae-Ps7.6	3.60833	0.388583	A	B			3.35152	0.329581		B						76.5	10.713	A				148.75	1.28533	A
B60	Control	RIL 847.50		3.27318	0.389178	A				2.25096	0.330099	A							87	10.713	A				152	1.28533		B
B56	Control	Eden		4.075	0.388583		B			4.03802	0.331394		B	C					90	10.713	A				147.75	1.28533	A
B158	NIL16-0a	(ENDURO * RIL 847.50.53.55.58.5.19).95	0 QTL	3.55	0.326832	A	B			3.77589	0.383795		B						83	11.0643	A				155.25	1.52001		B
B157	NIL16-0b	(ENDURO * RIL 847.50.53.55.58.5.2).35	0 QTL	3.63333	0.326832	A	B			3.88026	0.383795		B						78.5	11.0643	A				154.75	1.52001		B
B153	NIL16-5.1a	(ENDURO * RIL 847.50.53.55.58.5.2).62	Ae-Ps5.1	3.80833	0.326832	A	B			4.3451	0.383795		B						92	11.0643	A				155.25	1.52001		B
B154	NIL16-5.1b	(ENDURO * RIL 847.50.53.55.58.5.2).67	Ae-Ps5.1	3.79167	0.326832	A	B			4.56067	0.383795		B						88	11.0643	A				156.5	1.52001		B
B155	NIL16-7.6a	(ENDURO * RIL 847.50.53.55.58.5.2).48	Ae-Ps7.6	3.49428	0.334348	A	B			3.88063	0.397264		B						86.5	11.0643	A				154.25	1.52001	A	B
B156	NIL16-7.6b	(ENDURO * RIL 847.50.53.55.58.5.2).8	Ae-Ps7.6	3.63333	0.326832	A	B			4.08706	0.383795		B						92	11.0643	A				155.5	1.52001		B
B152	NIL16-5.1/7.6a	(ENDURO * RIL 847.50.53.55.58.5.2).41	Ae-Ps5.1 + Ae-Ps7.6	3.79167	0.326832	A	B			4.0474	0.383795		B						96	11.0643	A				155.75	1.52001		B
B151	NIL16-5.1/7.6b	(ENDURO * RIL 847.50.53.55.58.5.34).175	Ae-Ps5.1 + Ae-Ps7.6	3.65833	0.326832	A	B			4.01118	0.383795		B						84.1	11.0643	A				154.75	1.52001		B
B60	Control	RIL 847.50		3.26643	0.327607	A				2.23236	0.385939	A							87	11.0643	A				152	1.52001	A
B66	Control	Enduro		3.86667	0.326832		B			3.8531	0.383795		B						96	11.0643	A				154.75	1.52001		B
B14	NIL7-0a	(BACCARA * RIL BAP8.70.O.46.61.18.22).107	0 QTL	3.86667	0.340765	A	B	C		3.74923	0.449923	A	B						64.1	10.2585	A				148	0.872019	A
B20	NIL7-0b	(BACCARA * RIL BAP8.70.O.46.61.18.22).7	0 QTL	3.925	0.340765		B	C		3.56382	0.449733	A	B						69	10.2585	A				147.5	0.872019	A
B17	NIL7-4.1a	(BACCARA * RIL BAP8.70.O.46.61.18.22).4	Ae-Ps4.1	3.58333	0.340765	A	B	C		3.52977	0.44815	A	B						64.5	10.2585	A				147.25	0.872019	A
B21	NIL7-4.1b	(BACCARA * RIL BAP8.70.O.46.61.18.90).158	Ae-Ps4.1	3.875	0.340765	A	B	C		3.54862	0.446803	A	B						65	10.2585	A				148	0.872019	A
B16	NIL7-7.6a	(BACCARA * RIL BAP8.70.O.46.61.18.22).38	Ae-Ps7.6	3.61667	0.340765	A	B	C		3.96009	0.449923		B						72.5	10.2585	A				147.5	0.872019	A
B18	NIL7-7.6b	(BACCARA * RIL BAP8.70.O.46.61.18.22).46	Ae-Ps7.6	3.475	0.340765	A	B			3.67365	0.449923	A	B						73	10.2585	A				147.5	0.872019	A
B15	NIL7-4.1/7.6a	(BACCARA * RIL BAP8.70.O.46.61.18.22).19	Ae-Ps4.1 + Ae-Ps7.6	3.45	0.340765	A				3.58712	0.449923	A	B						67.1	10.2585	A				148.25	0.872019	A
B19	NIL7-4.1/7.6b	(BACCARA * RIL BAP8.70.O.46.61.18.22).52	Ae-Ps4.1 + Ae-Ps7.6	3.46667	0.340765	A	B			3.58575	0.446803	A	B						69.5	10.2585	A				149	0.872019	A
B62	Control	RIL BAP8.70		3.55833	0.340765	A	B	C		2.80163	0.449771	A							88.5	10.2585	A				152.25	0.872019
B53	Control	Baccara		3.98333	0.340765			C		3.5458	0.449771	A	B						89	10.2585	A				148	0.872019	A	B
B143	NIL8-0a	(ISARD * RIL BAP8.70.M.34.27.26.19).126	0 QTL	3.66667	0.311515	A				4.15428	0.351133		B						69	10.2624	A				151.5	1.27476	A	B
B144	NIL8-0b	(ISARD * RIL BAP8.70.M.34.27.24.62).137	0 QTL	3.61667	0.311515	A				4.35378	0.351133		B						71.6	10.2624	A				151.75	1.27476	A	B
B139	NIL8-4.1a	(ISARD * RIL BAP8.70.M.34.27.26.19).99	Ae-Ps4.1	3.325	0.311515	A				4.11081	0.351133		B						67.5	10.2624	A				152.5	1.27476	A	B
B140	NIL8-4.1b	(ISARD * RIL BAP8.70.M.34.27.26.19).127	Ae-Ps4.1	3.46667	0.311515	A				4.23595	0.351133		B						68.5	10.2624	A				152.25	1.27476	A	B
B141	NIL8-7.6a	(ISARD * RIL BAP8.70.M.34.27.26.19).104	Ae-Ps7.6	3.33333	0.311515	A				3.67068	0.351133	A	B						75.5	10.2624	A				152	1.27476	A	B
B142	NIL8-7.6b	(ISARD * RIL BAP8.70.M.34.27.26.19).100	Ae-Ps7.6	3.55	0.311515	A				3.67035	0.351133	A	B						72.5	10.2624	A				152.25	1.27476	A	B
B138	NIL8-4.1/7.6a	(ISARD * RIL BAP8.70.M.34.27.26.19).97	Ae-Ps4.1 + Ae-Ps7.6	3.33333	0.311515	A				4.02176	0.351133		B						70.5	10.2624	A				153	1.27476		B
B137	NIL8-4.1/7.6b	(ISARD * RIL BAP8.70.M.34.27.26.19).74	Ae-Ps4.1 + Ae-Ps7.6	3.25	0.311515	A				3.64617	0.351133	A	B						68.6	10.2624	A				153	1.27476		B
B62	Control	RIL BAP8.70		3.55833	0.311515	A				2.84059	0.355045	A							88.5	10.2624	A				152.25	1.27476	A	B
B57	Control	Isard		3.56667	0.311515	A				4.13094	0.351133		B						84.2	10.2624	A				150	1.27476	A
B149	NIL9-0a	(EDEN * RIL BAP8.70.N.91.36.58.46.5).25	0 QTL	4.14167	0.378612		B			4.55524	0.372034		B						85.5	10.8563	A				147.5	1.07916	A
B150	NIL9-0b	(EDEN * RIL BAP8.70.N.91.36.58.46.5).52	0 QTL	3.88333	0.378612	A	B			4.49948	0.372034		B						77	10.8563	A				147.5	1.07916	A
B146	NIL9-4.1a	(EDEN * RIL BAP8.70.N.91.36.58.46.5).106	Ae-Ps4.1	3.99167	0.378612	A	B			4.19358	0.37565		B						72	10.8563	A				147.5	1.07916	A
B145	NIL9-4.1b	(EDEN * RIL BAP8.70.N.91.36.58.46.5).16	Ae-Ps4.1	4.01667	0.378612	A	B			4.45681	0.372034		B						75.5	10.8563	A				148	1.07916	A
B148	NIL9-7.6a	(EDEN * RIL BAP8.70.N.91.36.58.46.5).11	Ae-Ps7.6	3.61667	0.378612	A	B			4.15461	0.372034		B						81.1	10.8563	A				148.5	1.07916	A
B147	NIL9-7.6b	(EDEN * RIL BAP8.70.N.91.36.58.46.5).96	Ae-Ps7.6	3.60833	0.378612	A	B			3.98091	0.372034		B						81	10.8563	A				148.25	1.07916	A
B73	NIL9-4.1/7.6a	(EDEN * RIL BAP8.70.N.91.36.58.46.22).150	Ae-Ps4.1 + Ae-Ps7.6	3.825	0.378612	A	B			3.98751	0.372034		B						79.5	10.8563	A				150.25	1.07916	A	B
B68	NIL9-4.1/7.6b	(EDEN * RIL BAP8.70.N.91.36.58.46.5).19	Ae-Ps4.1 + Ae-Ps7.6	3.66667	0.378612	A	B			3.69988	0.37575	A	B						77.5	10.8563	A				149.25	1.07916	A
B62	Control	RIL BAP8.70		3.55833	0.378612	A				2.80883	0.37575	A							88.5	10.8563	A				152.25	1.07916		B
B56	Control	Eden		4.075	0.378612	A	B			4.01714	0.37575		B						90	10.8563	A				147.75	1.07916	A
B2	NIL10-0a	(BACCARA * RIL BAP8.195.I.33.14.43.85).154	0 QTL	4.01667	0.305623		B			3.7955	0.396573		B	C	D				67	7.37074	A				146.25	0.979049	A
B3	NIL10-0b	(BACCARA * RIL BAP8.195.I.33.14.43.85).160	0 QTL	3.625	0.305623	A	B			4.07955	0.396573				D				74.6	7.37074	A				146.5	0.979049	A
B10	NIL10-0c	(BACCARA * RIL BAP8.195.I.87.31.39.80).160	0 QTL	3.94167	0.305623		B			3.83169	0.396573			C	D				74.5	7.37074	A				148.75	0.979049	A
B11	NIL10-0d	(BACCARA * RIL BAP8.195.I.87.31.39.80).162	0 QTL	3.93333	0.305623		B			3.84177	0.402018		B	C	D				70	7.37074	A				148.5	0.979049	A
B5	NIL10-1.2a	(BACCARA * RIL BAP8.195.I.33.14.64.26).56	Ae-Ps1.2	3.76667	0.305623		B			3.57707	0.400392	A	B	C	D				66.5	7.37074	A				147.5	0.979049	A
B7	NIL10-1.2b	(BACCARA * RIL BAP8.195.I.33.14.64.26).90	Ae-Ps1.2	3.66751	0.308058	A	B			3.66617	0.40988	A	B	C	D				67.1	7.37074	A				147	0.979049	A
B4	NIL10-2.2a	(BACCARA * RIL BAP8.195.I.33.14.64.26).52	Ae-Ps2.2	3.85833	0.305623		B			2.91752	0.396573	A	B	C					70.5	7.37074	A				155.75	0.979049		B	C
B8	NIL10-2.2b	(BACCARA * RIL BAP8.195.I.33.14.64.26).113	Ae-Ps2.2	3.83415	0.306444		B			3.00907	0.398145	A	B	C					72.6	7.37074	A				155.5	0.979049		B	C
B9	NIL10-2.2c	(BACCARA * RIL BAP8.195.I.87.31.39.80).140	Ae-Ps2.2	3.82107	0.312205		B			3.01839	0.406172	A	B	C					74.5	7.37074	A				155.75	0.979049		B	C
B191	NIL10-2.2d	(BACCARA * RIL BAP8.195.I.87.31.39.80).93.68	Ae-Ps2.2	3.975	0.305623		B			2.9432	0.396573	A	B	C					72.5193	9.06691	A				155.688	1.0352		B	C
B12	NIL10-3.1a	(BACCARA * RIL BAP8.195.I.87.31.39.80).170	Ae-Ps3.1	3.875	0.305623		B			3.23855	0.396573	A	B	C	D				71.5	7.37074	A				159.5	0.979049				D
B13	NIL10-3.1b	(BACCARA * RIL BAP8.195.I.87.31.39.80).50	Ae-Ps3.1	3.95833	0.305623		B			3.21922	0.396573	A	B	C	D				71.5	7.37074	A				158.25	0.979049			C	D
B1	NIL10-1.2/2.2a	(BACCARA * RIL BAP8.195.I.33.14.43.85).122	Ae-Ps1.2 + Ae-Ps2.2	3.5748	0.306448	A	B			3.24747	0.400885	A	B	C	D				61.5	7.37074	A				154.25	0.979049		B
B6	NIL10-1.2/2.2b	(BACCARA * RIL BAP8.195.I.33.14.64.26).80	Ae-Ps1.2 + Ae-Ps2.2	3.925	0.305623		B			2.74382	0.396573	A							66.1	7.37074	A				153.75	0.979049		B
B54	Control	RIL BAP8.195		3.175	0.305623	A				2.8403	0.399166	A	B						123	7.37074		B			147.75	0.979049	A
B53	Control	Baccara		3.98333	0.305623		B			3.55919	0.399166	A	B	C	D				89	7.37074	A				148	0.979049	A
B185	NIL11-0a	(ISARD * RIL BAP8.195.C.49.60.62.21.47).43.66	0 QTL	3.625	0.329355	A	B			4.39611	0.40135		B	C	D				63	7.56361	A	B			150	1.28643	A	B	C
B69	NIL11-0b	(ISARD * RIL BAP8.195.C.49.60.62.21.62).261	0 QTL	3.65015	0.335915	A	B			5.22923	0.443671				D				45.1093	9.53128	A	B			153.01	1.33449			C	D	E	F
B184	NIL11-1.2a	(ISARD * RIL BAP8.195.C.49.60.62.21.47).43.35	Ae-Ps1.2	3.44167	0.329355	A	B			4.0787	0.405328	A	B	C	D				61	7.56361	A	B			149	1.28643	A	B
B71	NIL11-1.2b	(ISARD * RIL BAP8.195.C.49.60.62.21.62).160	Ae-Ps1.2	3.66667	0.329355	A	B			4.27242	0.402213	A	B	C	D				45.5	7.56361	A				151.75	1.28643		B	C	D	E	F
B181	NIL11-2.2a	(ISARD * RIL BAP8.195.C.49.60.62.21.62).139.10	Ae-Ps2.2	3.2057	0.335915	A	B			3.56975	0.478479	A	B	C	D				56.823	8.35622	A	B			156.793	1.33434							G
B182	NIL11-2.2b	(ISARD * RIL BAP8.195.C.49.60.62.21.62).152.38	Ae-Ps2.2	3.54089	0.330137	A	B			3.8457	0.424542	A	B	C	D				74.634	8.35622	A	B			155.01	1.33449						F	G
B183	NIL11-3.1a	(ISARD * RIL BAP8.195.C.49.60.62.21.47).35.22	Ae-Ps3.1	3.775	0.329355		B			4.58532	0.40135			C	D				70.6	7.56361	A	B			151.5	1.28643		B	C	D	E
B94	NIL11-3.1b	(ISARD * RIL BAP8.195.C.49.60.62.21.47).75	Ae-Ps3.1	3.76667	0.329355		B			4.58219	0.40135			C	D				77.5	7.56361	A	B			151.25	1.28643			C	D	E
B176	NIL11-1.2/2.2a	(ISARD * RIL BAP8.195.C.49.60.62.21.47).32.12	Ae-Ps1.2 + Ae-Ps2.2	3.35833	0.329355	A	B			3.97612	0.405328	A	B	C	D				71	7.56361	A	B			153.5	1.28643				D	E	F	G
B177	NIL11-1.2/2.2b	(ISARD * RIL BAP8.195.C.49.60.62.21.62).184.25	Ae-Ps1.2 + Ae-Ps2.2	3.1909	0.335874	A	B			3.11027	0.419093	A	B						63.5	7.56361	A	B			153.75	1.28643					E	F	G
B178	NIL11-1.2/3.1a	(ISARD * RIL BAP8.195.C.49.60.62.21.62).202.81	Ae-Ps1.2 + Ae-Ps3.1	3.50833	0.329355	A	B			4.54198	0.416633		B	C	D				65.0943	8.3542	A	B			148.657	1.33434	A	B
B93	NIL11-1.2/3.1b	(ISARD * RIL BAP8.195.C.49.60.62.21.62).236	Ae-Ps1.2 + Ae-Ps3.1	3.475	0.329355	A	B			4.05497	0.40135	A	B	C	D				70	7.56361	A	B			150.5	1.28643	A	B	C	D
B179	NIL11-2.2/3.1a	(ISARD * RIL BAP8.195.C.49.60.62.21.47).35.40	Ae-Ps2.2 + Ae-Ps3.1	3.52824	0.348546	A	B			3.7371	0.443527	A	B	C	D				78.5	7.56361	A	B			154.25	1.28643					E	F	G
B180	NIL11-2.2/3.1b	(ISARD * RIL BAP8.195.C.49.60.62.21.47).63.54	Ae-Ps2.2 + Ae-Ps3.1	3.71667	0.329355	A	B			3.75675	0.40135	A	B	C	D				78.4563	8.3542	A	B			154.75	1.28643						F	G
B174	NIL11-1.2/2.2/3.1a	(ISARD * RIL BAP8.195.C.49.60.62.21.62).184.44	Ae-Ps1.2 + Ae-Ps2.2 + Ae-Ps3.1
B74	NIL11-1.2/2.2/3.1b	(ISARD * RIL BAP8.195.C.49.60.62.21.47).38	Ae-Ps1.2 + Ae-Ps2.2 + Ae-Ps3.1	3.36667	0.329355	A	B			3.36427	0.40135	A	B	C					71	7.56361	A	B			153.75	1.28643					E	F	G
B175	NIL11-1.2/2.2/3.1c	(ISARD * RIL BAP8.195.C.49.60.62.21.62).129.28	Ae-Ps1.2 + Ae-Ps2.2 + Ae-Ps3.1	3.33333	0.329355	A	B			3.54306	0.40135	A	B	C					73.5	7.56361	A	B			153.75	1.28643					E	F	G
B54	Control	RIL BAP8.195		3.175	0.329355	A				2.89214	0.40531	A							123	7.56361			C		147.75	1.28643	A
B57	Control	Isard		3.56667	0.329355	A	B			4.10868	0.40135	A	B	C	D				84.2	7.56361		B			150	1.28643	A	B	C
B125	NIL12-0a	(EDEN * RIL BAP8.195.G.73.8.43.46.24).200	0 QTL	4.04167	0.359252			C		4.5156	0.370414						F		72.5	8.13346	A				147.5	0.960637	A
B190	NIL12-0b	(EDEN * RIL BAP8.195.G.73.8.43.46.9).129.26	0 QTL	4.10833	0.359252			C		4.46396	0.382258					E	F		77.1054	9.70834	A				147.61	1.09237	A
B188	NIL12-1.2a	(EDEN * RIL BAP8.195.G.73.8.43.46.24).151.18	Ae-Ps1.2	4.00833	0.359252			C		4.34509	0.382258				D	E	F		75.7681	8.75729	A				147.25	0.960637	A
B189	NIL12-1.2b	(EDEN * RIL BAP8.195.G.73.8.43.46.9).9.17	Ae-Ps1.2	3.83723	0.364221		B	C		4.02945	0.402107		B	C	D	E	F		70.4387	9.70834	A				145.943	1.09237	A
B121	NIL12-2.2a	(EDEN * RIL BAP8.195.G.73.8.43.46.24).172	Ae-Ps2.2	3.95833	0.359252		B	C		3.09397	0.374801	A	B	C					80.9359	8.76061	A				156.976	1.31466		B	C	D	E	F
B122	NIL12-2.2b	(EDEN * RIL BAP8.195.G.73.8.43.46.24).217	Ae-Ps2.2	3.97044	0.361061		B	C		2.87314	0.377828	A	B	C					84.1	8.13346	A				159.25	0.960637				D	E	F
B123	NIL12-3.1a	(EDEN * RIL BAP8.195.G.73.8.43.46.9).26	Ae-Ps3.1	3.80833	0.359252		B	C		3.17671	0.370414	A	B	C	D				74.5	8.13346	A				157.75	0.960637			C	D	E	F
B124	NIL12-3.1b	(EDEN * RIL BAP8.195.G.73.8.43.46.9).54	Ae-Ps3.1	4.05	0.359252			C		3.38639	0.370414	A	B	C	D	E	F		72.1	8.13346	A				157.5	0.960637			C	D	E
B117	NIL12-1.2/2.2a	(EDEN * RIL BAP8.195.G.73.8.43.46.24).191	Ae-Ps1.2 + Ae-Ps2.2	3.78932	0.365259		B	C		3.17518	0.389437	A	B	C	D	E			80.1	8.13346	A				152.75	0.960637		B
B118	NIL12-1.2/2.2b	(EDEN * RIL BAP8.195.G.73.8.43.46.9).124	Ae-Ps1.2 + Ae-Ps2.2	3.76667	0.359252		B	C		2.92159	0.370414	A	B	C					74	8.13346	A				153.75	0.960637		B	C
B120	NIL12-1.2/3.1a	(EDEN * RIL BAP8.195.G.73.8.43.46.24).210	Ae-Ps1.2 + Ae-Ps3.1	3.775	0.359252		B	C		3.18771	0.370414	A	B	C	D				83.6	8.13346	A				155.5	0.960637		B	C	D
B119	NIL12-2.2/3.1a	(EDEN * RIL BAP8.195.G.73.8.43.46.9).94	Ae-Ps2.2 + Ae-Ps3.1	3.80833	0.359252		B	C		2.7457	0.370414	A	B						81.5609	8.76061	A				166.582	1.31433							G
B187	NIL12-1.2/2.2/3.1a	(EDEN * RIL BAP8.195.G.73.8.43.46.24).218.15	Ae-Ps1.2 + Ae-Ps2.2 + Ae-Ps3.1	3.64834	0.364221	A	B	C		2.38843	0.385624	A							83	8.13346	A				161.445	1.09189					E	F	G
B186	NIL12-1.2/2.2/3.1b	(EDEN * RIL BAP8.195.G.73.8.43.46.9).134.23	Ae-Ps1.2 + Ae-Ps2.2 + Ae-Ps3.1	3.35909	0.373857	A	B			2.58687	0.406963	A							79	8.13346	A				162.445	1.09189						F	G
B54	Control	RIL BAP8.195		3.175	0.359252	A				2.86975	0.37475	A	B	C					123	8.13346		B			147.75	0.960637	A
B56	Control	Eden		4.075	0.359252			C		4.07057	0.37475			C	D	E	F		90	8.13346	A				147.75	0.960637	A
B172	NIL13-0a	(BACCARA * 552.J.83.90.62.51.2).62.19	0 QTL	3.95833	0.301956		B	C		3.98026	0.336086		B						64.7773	9.12915	A				148.134	1.0639	A
B173	NIL13-0b	(BACCARA * 552.J.83.90.62.51.35).180.2	0 QTL	3.84167	0.301956		B	C		4.05537	0.336086		B						68.5273	9.12915	A				147.134	1.0639	A
B168	NIL13-2.2a	(BACCARA * 552.J.83.90.62.51.35).166.13	Ae-Ps2.2	4.175	0.301956			C		3.7999	0.345615		B						62.2923	10.3183	A				148.467	1.0639	A
B135	NIL13-2.2b	(BACCARA * 552.J.83.90.62.51.2).71	Ae-Ps2.2	4.10833	0.301956		B	C		3.74753	0.336086		B						71.1	8.32973	A				148	1.03911	A
B170	NIL13-3.1a	(BACCARA * 552.J.83.90.62.51.35).173.38	Ae-Ps3.1	3.775	0.301956		B	C		3.61038	0.345615		B						67.2923	10.3183	A				146.801	1.0639	A
B169	NIL13-3.1b	(BACCARA * 552.J.83.90.62.51.47).242.29	Ae-Ps3.1	3.71583	0.307454	A	B	C		3.53451	0.361733		B						66.2923	10.3183	A				146.801	1.0639	A
B136	NIL13-7.6a	(BACCARA * 552.J.83.90.62.51.2).30	Ae-Ps7.6	3.91667	0.301956		B	C		3.56772	0.336086		B						66.5	8.32973	A				147.5	1.03911	A
B171	NIL13-7.6b	(BACCARA * 552.J.83.90.62.51.35).181.24	Ae-Ps7.6	3.925	0.301956		B	C		3.92993	0.345615		B						66.3169	9.12915	A				147	1.03911	A
B79	NIL13-2.2/7.6a	(BACCARA * 552.J.83.90.62.51.2).24	Ae-Ps2.2 + Ae-Ps7.6	3.90833	0.301956		B	C		3.6936	0.339759		B						67.6	8.32973	A				148	1.03911	A
B78	NIL13-2.2/7.6b	(BACCARA * 552.J.83.90.62.51.47).270	Ae-Ps2.2 + Ae-Ps7.6	3.81667	0.301956		B	C		3.67911	0.336086		B						67.5	8.32973	A				148	1.03911	A
B167	NIL13-3.1/7.6a	(BACCARA * 552.J.83.90.62.51.2).32.1	Ae-Ps3.1 + Ae-Ps7.6	3.65	0.301956	A	B			3.86517	0.345615		B						63.8169	9.12915	A				147.75	1.03911	A
B166	NIL13-3.1/7.6b	(BACCARA * 552.J.83.90.62.51.35).190.9	Ae-Ps3.1 + Ae-Ps7.6	3.83333	0.301956		B	C		3.92199	0.337199		B						66.6	8.32973	A				147.75	1.03911	A
B75	NIL13-2.2/3.1/7.6a	(BACCARA * 552.J.83.90.62.51.2).85	Ae-Ps2.2 + Ae-Ps3.1 + Ae-Ps7.6	3.675	0.301956	A	B			3.6142	0.336086		B						70.6	8.32973	A				147.25	1.03911	A
B165	NIL13-2.2/3.1/7.6b	(BACCARA * 552.J.83.90.62.51.47).240.10	Ae-Ps2.2 + Ae-Ps3.1 + Ae-Ps7.6	3.66667	0.301956	A	B			3.77337	0.336086		B						72.1	8.32973	A				147.5	1.03911	A
B61	Control	552		3.22552	0.303542	A				2.35686	0.342359	A							102.525	9.11496	A				151.463	1.06341		B
B53	Control	Baccara		3.98333	0.301956		B	C		3.71136	0.339644		B						89	8.32973	A				148	1.03911	A
B159	NIL14-0a	(ISARD * 552.D.34.28.54.52.53).110.20	0 QTL	3.71667	0.314295	A	B			4.07621	0.393866		B						69.6	8.08426	A	B			150.25	1.4162	A
B70	NIL14-0b	(ISARD * 552.D.34.28.54.52.79).222	0 QTL	3.70833	0.314295	A	B			4.27139	0.393866		B						68.5	8.08426	A	B			150.25	1.4162	A
B100	NIL14-2.2a	(ISARD * 552.D.34.28.78.67.28).100	Ae-Ps2.2	3.71667	0.314295	A	B			4.6393	0.393866		B						70.6	8.08426	A	B			151.75	1.4162	A
B76	NIL14-2.2b	(ISARD * 552.D.34.28.78.67.28).73	Ae-Ps2.2	3.59167	0.314295	A	B			4.31279	0.393866		B						66.6	8.08426	A	B			151.25	1.4162	A
B102	NIL14-3.1a	(ISARD * 552.D.34.28.78.67.28).87	Ae-Ps3.1	3.65	0.314295	A	B			4.18933	0.393866		B						63	8.08426	A				151.25	1.4162	A
B101	NIL14-3.1b	(ISARD * 552.D.34.28.78.67.6).11	Ae-Ps3.1	3.62876	0.315026	A	B			4.36324	0.396005		B						67.5	8.08426	A	B			151.75	1.4162	A
B104	NIL14-7.6a	(ISARD * 552.D.34.28.78.67.6).38	Ae-Ps7.6	3.525	0.314295	A	B			4.68626	0.393866		B						66.6	8.08426	A	B			151.25	1.4162	A
B103	NIL14-7.6b	(ISARD * 552.D.34.28.54.52.79).216	Ae-Ps7.6	3.675	0.314295	A	B			4.16915	0.393866		B						66.6	8.08426	A	B			150.75	1.4162	A
B95	NIL14-2.2/3.1a	(ISARD * 552.D.34.28.78.67.28).91	Ae-Ps2.2 + Ae-Ps3.1	3.85	0.314295		B			4.45029	0.393866		B						68.6	8.08426	A	B			151.5	1.4162	A
B96	NIL14-2.2/3.1b	(ISARD * 552.D.34.28.54.52.53).127	Ae-Ps2.2 + Ae-Ps3.1	3.625	0.314295	A	B			4.5259	0.393866		B						70.5	8.08426	A	B			151.75	1.4162	A
B97	NIL14-2.2/7.6a	(ISARD * 552.D.34.28.78.67.28).69	Ae-Ps2.2 + Ae-Ps7.6	3.54167	0.314295	A	B			4.32663	0.393866		B						68	8.08426	A	B			152.25	1.4162	A
B98	NIL14-2.2/7.6b	(ISARD * 552.D.34.28.78.67.28).50	Ae-Ps2.2 + Ae-Ps7.6	3.625	0.314295	A	B			4.18918	0.393866		B						65.5	8.08426	A	B			152.25	1.4162	A
B99	NIL14-3.1/7.6a	(ISARD * 552.D.34.28.54.52.79).266	Ae-Ps3.1 + Ae-Ps7.6	3.63333	0.314295	A	B			4.23953	0.393866		B						69	8.08426	A	B			151.25	1.4162	A
B80	NIL14-2.2/3.1/7.6a	(ISARD * 552.D.34.28.78.67.28).58	Ae-Ps2.2 + Ae-Ps3.1 + Ae-Ps7.6	3.4075	0.321826	A	B			4.21182	0.408057		B						67.5	8.08426	A	B			151.75	1.4162	A
B61	Control	552		3.21399	0.315797	A				2.36997	0.399862	A							102.658	8.88071		B			151.79	1.45011	A
B57	Control	Isard		3.56667	0.314295	A	B			4.11706	0.393866		B						84.2	8.08426	A	B			150	1.4162	A
B134	NIL15-0a	(EDEN * 552.H.51.24.17.46.10).57	0 QTL	4.07212	0.365709		B			4.0092	0.336513		B						80	7.8861	A				147	1.22374	A
B133	NIL15-0b	(EDEN * 552.H.51.24.17.46.24).191	0 QTL	4.025	0.365171		B			4.42361	0.338191		B						74	7.8861	A				147.5	1.22374	A
B162	NIL15-2.2a	(EDEN * 552.H.51.24.17.52.56).205.16	Ae-Ps2.2	4.04167	0.365171		B			3.98115	0.351927		B						74.2688	9.6024	A				147.726	1.24571	A
B161	NIL15-2.2b	(EDEN * 552.H.51.24.17.52.56).263.24	Ae-Ps2.2	4.01667	0.365171		B			4.261	0.347098		B						72.6022	9.6024	A				148.06	1.24571	A
B132	NIL15-3.1a	(EDEN * 552.H.51.24.17.46.10).14	Ae-Ps3.1	3.96667	0.365171		B			4.4376	0.338191		B						74.5	7.8861	A				147.25	1.22374	A
B72	NIL15-3.1b	(EDEN * 552.H.51.24.17.46.10).59	Ae-Ps3.1	4.06667	0.365171		B			4.22866	0.334419		B						77.5	7.8861	A				147	1.22374	A
B163	NIL15-7.6a	(EDEN * 552.H.51.24.17.46.10).49.15	Ae-Ps7.6	4.06667	0.365171		B			4.5846	0.347098		B						75.7688	9.6024	A				146.726	1.24571	A
B164	NIL15-7.6b	(EDEN * 552.H.51.24.17.46.14).66.6	Ae-Ps7.6	4.15	0.365171		B			4.52057	0.347098		B						74.9355	9.6024	A				147.06	1.24571	A
B160	NIL15-2.2/3.1a	(EDEN * 552.H.51.24.17.46.10).64.24	Ae-Ps2.2 + Ae-Ps3.1	4.23333	0.365171		B			3.99486	0.347098		B						71.7688	9.6024	A				147.726	1.24571	A
B127	NIL15-2.2/3.1b	(EDEN * 552.H.51.24.17.46.24).148	Ae-Ps2.2 + Ae-Ps3.1	3.89167	0.365171		B			4.4128	0.334419		B						74.1	7.8861	A				148	1.22374	A
B128	NIL15-2.2/7.6a	(EDEN * 552.H.51.24.17.46.14).87	Ae-Ps2.2 + Ae-Ps7.6	3.94167	0.365171		B			4.39872	0.338191		B						75.1	7.8861	A				147.75	1.22374	A
B129	NIL15-2.2/7.6b	(EDEN * 552.H.51.24.17.46.24).136	Ae-Ps2.2 + Ae-Ps7.6	4	0.365171		B			3.87259	0.334419		B						72.6	7.8861	A				147.5	1.22374	A
B130	NIL15-3.1/7.6a	(EDEN * 552.H.51.24.17.46.10).37	Ae-Ps3.1 + Ae-Ps7.6	3.89167	0.365171		B			4.10926	0.335996		B						71.5	7.8861	A				147.25	1.22374	A
B131	NIL15-3.1/7.6b	(EDEN * 552.H.51.24.17.46.24).186	Ae-Ps3.1 + Ae-Ps7.6	3.95224	0.365709		B			4.3539	0.336513		B						71.5	7.8861	A				147.25	1.22374	A
B77	NIL15-2.2/3.1/7.6a	(EDEN * 552.H.51.24.17.46.10).23	Ae-Ps2.2 + Ae-Ps3.1 + Ae-Ps7.6	3.98333	0.365171		B			4.638	0.335996		B						74.1	7.8861	A				147.25	1.22374	A
B126	NIL15-2.2/3.1/7.6b	(EDEN * 552.H.51.24.17.46.24).142	Ae-Ps2.2 + Ae-Ps3.1 + Ae-Ps7.6	3.725	0.365171	A	B			4.3239	0.338191		B						77	7.8861	A				147.5	1.22374	A
B61	Control	552		3.21582	0.366277	A				2.37384	0.340387	A							102.056	8.56102	A				151.308	1.24538		B
B56	Control	Eden		4.075	0.365171		B			4.06603	0.338131		B						90	7.8861	A				147.75	1.22374	A
