## Additional file 5 for "QTL combinations associated with field partial resistance to aphanomyces root rot in pea Near-Isogenic Lines"

### Sheet: additional file 5a-DS
NIL Code	Recipient Line	Donor Line	Target QTL	Number of environment tested	LsMeans for Disease Severity					LsMeans DS for all environnements (Table 1)
					Riec-sur-Belon 2015	Dijon Epoisses 2015	Dijon Epoisses 2014	Riec-sur-Belon 2014
					RB	DI	DI	RB
NIL1-4.5a	Puget	RIL 831.08	Ae-Ps4.5	4	-0.266667	-0.15	0.75	0.0333333		0.0916667
NIL1-4.5b	Puget	RIL 831.08	Ae-Ps4.5	4	0.1	-0.283333	0.0166667	0.1		-0.0166667
NIL2-4.5a	Isard	RIL 831.08	Ae-Ps4.5	4	-0.216667	0.1	0.0166667	0.116667		0.00416667
NIL2-4.5b	Isard	RIL 831.08	Ae-Ps4.5	4	-0.0833333	0.166667	0.15	-0.05		0.0458333
NIL3-4.5a	Eden	RIL 831.08	Ae-Ps4.5	4	0.233333	0.35	-0.6	-0.0166667		-0.00833333
NIL3-4.5b	Eden	RIL 831.08	Ae-Ps4.5	4	0.166667	0.0833333	-0.4	-0.116667		-0.0666667
NIL4-5.1a	DSP	RIL 847.50	Ae-Ps5.1	4	0.216667	-0.166667	-0.216667	0.75		0.145833
NIL4-5.1b	DSP	RIL 847.50	Ae-Ps5.1	4	0.216667	-0.266667	0.183333	0.583333		0.179167
NIL4-7.6a	DSP	RIL 847.50	Ae-Ps7.6	4	0.35	0.1	0.283333	0.283333		0.254167
NIL4-7.6b	DSP	RIL 847.50	Ae-Ps7.6	4	0.0166667	0.466667	0.15	1.18333		0.454167
NIL4-5.1/7.6a	DSP	RIL 847.50	Ae-Ps5.1 + Ae-Ps7.6	4	0.683333	0.233333	0.383333	1.01667		0.579167
NIL4-5.1/7.6b	DSP	RIL 847.50	Ae-Ps5.1 + Ae-Ps7.6	4	0.616667	0.366667	0.25	1.61667		0.7125
NIL5-5.1a	Isard	RIL 847.50	Ae-Ps5.1	4	0.0333333	0.433333	0.2	-0.0166667		0.1625
NIL5-5.1b	Isard	RIL 847.50	Ae-Ps5.1	4	-0.1	0.1	0.3	-0.05		0.0625
NIL5-7.6a	Isard	RIL 847.50	Ae-Ps7.6	4	0.3	0.233333	0.4	-0.116667		0.204167
NIL5-7.6b	Isard	RIL 847.50	Ae-Ps7.6	3	0.333333	NA	0.5	0.0833333		0.333208
NIL5-5.1/7.6a	Isard	RIL 847.50	Ae-Ps5.1 + Ae-Ps7.6	4	0.1	0.233333	0.4	-0.15		0.145833
NIL5-5.1/7.6b	Isard	RIL 847.50	Ae-Ps5.1 + Ae-Ps7.6	4	0.5	0.4	0.533333	-0.316667		0.279167
NIL6-5.1a	Eden	RIL 847.50	Ae-Ps5.1	4	0.166667	-0.366667	-0.0833333	0.1		-0.0458333
NIL6-5.1b	Eden	RIL 847.50	Ae-Ps5.1	4	-0.166667	0.1	0.283333	0.0666667		0.0708333
NIL6-7.6a	Eden	RIL 847.50	Ae-Ps7.6	4	0.433333	0.333333	1.15	0.1		0.504167
NIL6-7.6b	Eden	RIL 847.50	Ae-Ps7.6	4	0.433333	0.233333	0.783333	0.466667		0.479167
NIL6-5.1/7.6a	Eden	RIL 847.50	Ae-Ps5.1 + Ae-Ps7.6	4	0.7	0.466667	-0.05	0.4		0.379167
NIL6-5.1/7.6b	Eden	RIL 847.50	Ae-Ps5.1 + Ae-Ps7.6	4	0.666667	0.0333333	1.08333	0.3		0.520833
NIL16-5.1a	Enduro	RIL 847.50	Ae-Ps5.1	4	0.1	-0.0833333	-0.65	-0.233333		-0.216667
NIL16-5.1b	Enduro	RIL 847.50	Ae-Ps5.1	4	-0.4	0.25	-0.55	-0.1		-0.2
NIL16-7.6a	Enduro	RIL 847.50	Ae-Ps7.6	3	0.133333	NA	-0.05	-0.0666667		0.0945561
NIL16-7.6b	Enduro	RIL 847.50	Ae-Ps7.6	4	0.1	0.316667	-0.483333	-0.1		-0.0416667
NIL16-5.1/7.6a	Enduro	RIL 847.50	Ae-Ps5.1 + Ae-Ps7.6	4	-0.166667	0.116667	-0.683333	-0.0666667		-0.2
NIL16-5.1/7.6b	Enduro	RIL 847.50	Ae-Ps5.1 + Ae-Ps7.6	4	-0.0333333	0.35	-0.55	-0.0333333		-0.0666667
NIL7-4.1a	Baccara	BAP8.70	Ae-Ps4.1	4	0.0166667	0.266667	0.633333	0.333333		0.3125
NIL7-4.1b	Baccara	BAP8.70	Ae-Ps4.1	4	-0.0166667	0.0333333	0.166667	-0.1		0.0208333
NIL7-7.6a	Baccara	BAP8.70	Ae-Ps7.6	4	-0.05	0.333333	0.633333	0.2		0.279167
NIL7-7.6b	Baccara	BAP8.70	Ae-Ps7.6	4	0.25	0.6	0.666667	0.166667		0.420833
NIL7-4.1/7.6a	Baccara	BAP8.70	Ae-Ps4.1 + Ae-Ps7.6	4	0.35	0.4	0.666667	0.366667		0.445833
NIL7-4.1/7.6b	Baccara	BAP8.70	Ae-Ps4.1 + Ae-Ps7.6	4	0.35	0.766667	0.433333	0.166667		0.429167
NIL8-4.1a	Isard	BAP8.70	Ae-Ps4.1	4	0.0333333	0.183333	0.45	0.6		0.316667
NIL8-4.1b	Isard	BAP8.70	Ae-Ps4.1	4	-0.0333333	0.616667	0.05	0.0666667		0.175
NIL8-7.6a	Isard	BAP8.70	Ae-Ps7.6	4	3.65127e-15	0.183333	0.416667	0.633333		0.308333
NIL8-7.6b	Isard	BAP8.70	Ae-Ps7.6	4	0.266667	0.05	-0.183333	0.233333		0.0916667
NIL8-4.1/7.6a	Isard	BAP8.70	Ae-Ps4.1 + Ae-Ps7.6	4	0.866667	-0.05	0.15	0.266667		0.308333
NIL8-4.1/7.6b	Isard	BAP8.70	Ae-Ps4.1 + Ae-Ps7.6	4	0.566667	0.183333	0.35	0.466667		0.391667
NIL9-4.1a	Eden	BAP8.70	Ae-Ps4.1	4	-0.133333	-0.116667	0.383333	-0.05		0.0208333
NIL9-4.1b	Eden	BAP8.70	Ae-Ps4.1	4	0.2	-0.05	-0.383333	0.216667		-0.00416667
NIL9-7.6a	Eden	BAP8.70	Ae-Ps7.6	4	0.366667	0.516667	0.516667	0.183333		0.395833
NIL9-7.6b	Eden	BAP8.70	Ae-Ps7.6	4	0.533333	0.716667	-0.0833333	0.45		0.404167
NIL9-4.1/7.6a	Eden	BAP8.70	Ae-Ps4.1 + Ae-Ps7.6	4	0.0333333	-0.0833333	0.216667	0.583333		0.1875
NIL9-4.1/7.6b	Eden	BAP8.70	Ae-Ps4.1 + Ae-Ps7.6	4	0.133333	0.583333	0.483333	0.183333		0.345833
NIL10-1.2a	Baccara	BAP8.195	Ae-Ps1.2	4	-0.216667	0.208333	0.108333	0.35		0.1125
NIL10-1.2b	Baccara	BAP8.195	Ae-Ps1.2	4	0.05	0.508333	-0.0104485	0.216667		0.205651
NIL10-2.2a	Baccara	BAP8.195	Ae-Ps2.2	4	0.25	0.0416667	-0.258333	0.05		0.0208333
NIL10-2.2b	Baccara	BAP8.195	Ae-Ps2.2	4	0.25	0.241667	-0.325	0.013485		0.0508468
NIL10-2.2c	Baccara	BAP8.195	Ae-Ps2.2	3	0.0833333	0.208333	NA	-0.0166667		0.0553688
NIL10-2.2d	Baccara	BAP8.195	Ae-Ps2.2	4	-0.283333	0.175	-0.291667	0.0166667		-0.0958333
NIL10-3.1a	Baccara	BAP8.195	Ae-Ps3.1	4	-0.05	0.0416667	-0.0583333	0.0833333		0.00416667
NIL10-3.1b	Baccara	BAP8.195	Ae-Ps3.1	4	-0.416667	0.075	0.141667	-0.116667		-0.0791667
NIL10-1.2/2.2a	Baccara	BAP8.195	Ae-Ps1.2 + Ae-Ps2.2	4	0.0833333	0.675	0.117724	0.35		0.310905
NIL10-1.2/2.2b	Baccara	BAP8.195	Ae-Ps1.2 + Ae-Ps2.2	4	-0.216667	0.00833333	-0.125	0.15		-0.0458333
NIL11-1.2a	Isard	BAP8.195	Ae-Ps1.2	4	0.266667	0.183333	2.77556e-16	0.3		0.188253
NIL11-1.2b	Isard	BAP8.195	Ae-Ps1.2	4	0.233333	-0.216667	-0.3	0.133333		-0.0367468
NIL11-2.2a	Isard	BAP8.195	Ae-Ps2.2	3	0.933333	-0.05	NA	0.433333		0.434383
NIL11-2.2b	Isard	BAP8.195	Ae-Ps2.2	4	0.466667	-0.216667	0.0522176	0.0333333		0.0849044
NIL11-3.1a	Isard	BAP8.195	Ae-Ps3.1	4	0.433333	-0.316667	-0.3	-0.4		-0.14508
NIL11-3.1b	Isard	BAP8.195	Ae-Ps3.1	4	0.2	-0.0833333	-0.533333	-0.133333		-0.136747
NIL11-1.2/2.2a	Isard	BAP8.195	Ae-Ps1.2 + Ae-Ps2.2	4	0.266667	0.216667	0.4	0.2		0.271587
NIL11-1.2/2.2b	Isard	BAP8.195	Ae-Ps1.2 + Ae-Ps2.2	3	0.6	NA	0.766667	0.1		0.431422
NIL11-1.2/3.1a	Isard	BAP8.195	Ae-Ps1.2 + Ae-Ps3.1	4	0.266667	0.0166667	0.166667	0.0333333		0.121587
NIL11-1.2/3.1b	Isard	BAP8.195	Ae-Ps1.2 + Ae-Ps3.1	4	0.3	-0.283333	0.4	0.2		0.15492
NIL11-2.2/3.1a	Isard	BAP8.195	Ae-Ps2.2 + Ae-Ps3.1	2	0.366667	NA	NA	0.0333333		0.105535
NIL11-2.2/3.1b	Isard	BAP8.195	Ae-Ps2.2 + Ae-Ps3.1	4	0.0666667	-0.25	1.52656e-16	-0.166667		-0.0867468
NIL11-1.2/2.2/3.1b	Isard	BAP8.195	Ae-Ps1.2 + Ae-Ps2.2 + Ae-Ps3.1	4	0.233333	0.15	0.4	0.266667		0.263253
NIL11-1.2/2.2/3.1c	Isard	BAP8.195	Ae-Ps1.2 + Ae-Ps2.2 + Ae-Ps3.1	4	0.4	0.316667	0.233333	0.233333		0.296587
NIL12-1.2a	Eden	BAP8.195	Ae-Ps1.2	4	0.0833333	0.0333333	-0.0333333	0.183333		0.0666667
NIL12-1.2b	Eden	BAP8.195	Ae-Ps1.2	3	0.283333	0.2	NA	0.25		0.245433
NIL12-2.2a	Eden	BAP8.195	Ae-Ps2.2	4	0.183333	0.3	-0.0333333	0.0166667		0.116667
NIL12-2.2b	Eden	BAP8.195	Ae-Ps2.2	4	0.283333	0.1	0.0524249	-0.0166667		0.112532
NIL12-3.1a	Eden	BAP8.195	Ae-Ps3.1	4	0.516667	0.2	0.166667	0.183333		0.266667
NIL12-3.1b	Eden	BAP8.195	Ae-Ps3.1	4	0.0833333	2.22045e-16	-0.0333333	0.05		0.025
NIL12-1.2/2.2a	Eden	BAP8.195	Ae-Ps1.2 + Ae-Ps2.2	3	0.483333	NA	-0.1	0.513444		0.286489
NIL12-1.2/2.2b	Eden	BAP8.195	Ae-Ps1.2 + Ae-Ps2.2	4	0.383333	0.3	0.333333	0.216667		0.308333
NIL12-1.2/3.1a	Eden	BAP8.195	Ae-Ps1.2 + Ae-Ps3.1	4	0.283333	0.3	0.6	0.0166667		0.3
NIL12-2.2/3.1a	Eden	BAP8.195	Ae-Ps2.2 + Ae-Ps3.1	4	0.25	0.2	0.866667	-0.25		0.266667
NIL12-1.2/2.2/3.1a	Eden	BAP8.195	Ae-Ps1.2 + Ae-Ps2.2 + Ae-Ps3.1	3	0.35	0.666667	NA	0.283333		0.434322
NIL12-1.2/2.2/3.1b	Eden	BAP8.195	Ae-Ps1.2 + Ae-Ps2.2 + Ae-Ps3.1	2	0.683333	NA	NA	0.75		0.724265
NIL13-2.2a	Baccara	552	Ae-Ps2.2	4	-0.283333	-0.116667	-0.533333	-0.166667		-0.275
NIL13-2.2b	Baccara	552	Ae-Ps2.2	4	0.0833333	-0.116667	-0.633333	-0.166667		-0.208333
NIL13-3.1a	Baccara	552	Ae-Ps3.1	4	0.05	0.15	0.233333	0.0666667		0.125
NIL13-3.1b	Baccara	552	Ae-Ps3.1	3	-0.05	0.283333	NA	0.433333		0.182898
NIL13-7.6a	Baccara	552	Ae-Ps7.6	4	0.0166667	0.216667	-0.266667	-0.0333333		-0.0166667
NIL13-7.6b	Baccara	552	Ae-Ps7.6	4	0.116667	0.0166667	-0.0666667	-0.166667		-0.025
NIL13-2.2/7.6a	Baccara	552	Ae-Ps2.2 + Ae-Ps7.6	4	-0.0833333	0.183333	-0.366667	0.233333		-0.00833333
NIL13-2.2/7.6b	Baccara	552	Ae-Ps2.2 + Ae-Ps7.6	4	0.183333	-0.05	0.2	8.04912e-16		0.0833333
NIL13-3.1/7.6a	Baccara	552	Ae-Ps3.1 + Ae-Ps7.6	4	0.183333	0.416667	0.1	0.3		0.25
NIL13-3.1/7.6b	Baccara	552	Ae-Ps3.1 + Ae-Ps7.6	4	-0.116667	0.45	-0.0666667	7.21645e-16		0.0666667
NIL13-2.2/3.1/7.6a	Baccara	552	Ae-Ps2.2 + Ae-Ps3.1 + Ae-Ps7.6	4	-0.183333	0.55	0.333333	0.2		0.225
NIL13-2.2/3.1/7.6b	Baccara	552	Ae-Ps2.2 + Ae-Ps3.1 + Ae-Ps7.6	4	-0.0166667	0.65	0.133333	0.166667		0.233333
NIL14-2.2a	Isard	552	Ae-Ps2.2	4	-0.0833333	0.3	-0.433333	0.2		-0.00416667
NIL14-2.2b	Isard	552	Ae-Ps2.2	4	-0.15	0.0333333	0.633333	-0.0333333		0.120833
NIL14-3.1a	Isard	552	Ae-Ps3.1	4	0.116667	0.0666667	-2.88658e-15	0.0666667		0.0625
NIL14-3.1b	Isard	552	Ae-Ps3.1	4	0.0833333	-0.0666667	0.233333	0.0791468		0.0844593
NIL14-7.6a	Isard	552	Ae-Ps7.6	4	0.216667	0.1	0.366667	0.0666667		0.1875
NIL14-7.6b	Isard	552	Ae-Ps7.6	4	0.216667	-4.38538e-15	-0.266667	0.2		0.0375
NIL14-2.2/3.1a	Isard	552	Ae-Ps2.2 + Ae-Ps3.1	4	-0.316667	0.0333333	-0.5	0.233333		-0.1375
NIL14-2.2/3.1b	Isard	552	Ae-Ps2.2 + Ae-Ps3.1	4	0.283333	0.333333	-0.166667	-0.1		0.0875
NIL14-2.2/7.6a	Isard	552	Ae-Ps2.2 + Ae-Ps7.6	4	-0.0833333	0.366667	-0.0333333	0.433333		0.170833
NIL14-2.2/7.6b	Isard	552	Ae-Ps2.2 + Ae-Ps7.6	4	-0.0833333	-0.0333333	0.133333	0.333333		0.0875
NIL14-3.1/7.6a	Isard	552	Ae-Ps3.1 + Ae-Ps7.6	4	0.0833333	0.166667	-0.0666667	0.133333		0.0791667
NIL14-2.2/3.1/7.6a	Isard	552	Ae-Ps2.2 + Ae-Ps3.1 + Ae-Ps7.6	3	-0.116667	NA	0.733333	0.266667		0.307695
NIL15-2.2a	Eden	552	Ae-Ps2.2	4	-0.183333	-0.0166667	0.333333	-0.129182		0.00191133
NIL15-2.2b	Eden	552	Ae-Ps2.2	4	0.05	-0.0833333	0.2	-0.062515		0.0269113
NIL15-3.1a	Eden	552	Ae-Ps3.1	4	0.0166667	-0.183333	0.5	-0.0291816		0.0769113
NIL15-3.1b	Eden	552	Ae-Ps3.1	4	-0.216667	-0.0166667	0.2	-0.062515		-0.0230887
NIL15-7.6a	Eden	552	Ae-Ps7.6	4	-0.25	0.35	-0.266667	0.0708184		-0.0230887
NIL15-7.6b	Eden	552	Ae-Ps7.6	4	-0.183333	-0.05	0.0666667	-0.262515		-0.106422
NIL15-2.2/3.1a	Eden	552	Ae-Ps2.2 + Ae-Ps3.1	4	-0.116667	-0.05	-0.433333	-0.162515		-0.189755
NIL15-2.2/3.1b	Eden	552	Ae-Ps2.2 + Ae-Ps3.1	4	0.0833333	-0.116667	0.666667	-0.0291816		0.151911
NIL15-2.2/7.6a	Eden	552	Ae-Ps2.2 + Ae-Ps7.6	4	0.25	0.0166667	0.1	0.037485		0.101911
NIL15-2.2/7.6b	Eden	552	Ae-Ps2.2 + Ae-Ps7.6	4	0.383333	0.216667	-0.166667	-0.262515		0.043578
NIL15-3.1/7.6a	Eden	552	Ae-Ps3.1 + Ae-Ps7.6	4	0.283333	0.0833333	0.233333	0.0041517		0.151911
NIL15-3.1/7.6b	Eden	552	Ae-Ps3.1 + Ae-Ps7.6	4	0.0166667	-0.183333	0.533333	-0.00622755		0.0905126
NIL15-2.2/3.1/7.6a	Eden	552	Ae-Ps2.2 + Ae-Ps3.1 + Ae-Ps7.6	4	-0.0833333	-0.05	0.466667	-0.0958483		0.0602447
NIL15-2.2/3.1/7.6b	Eden	552	Ae-Ps2.2 + Ae-Ps3.1 + Ae-Ps7.6	4	0.25	0.183333	0.866667	-0.0291816		0.318578

### Sheet: Additional file 5b-ADI
NIL Code	Recipient Line	Donor Line	Target QTL	Number of environment tested	LsMeans for Aerial Decline Index								LsMeans ADI for all environnements (Table 1)
					Riec-sur-Belon 2014	Dijon Epoisses 2014	Mons-en-pévèle 2014	Dijon Epoisses 2015	Louville-la-chenard 2015	Froissy 2015	Mons-en-pévèle 2015
					RB	DI	MP	DI	LC	FO	MP
NIL1-4.5a	Puget	RIL 831.08	Ae-Ps4.5	7	-0.157437	-0.566667	0.04625	-0.866667	0.17	0.95	-0.2925		-0.127727
NIL1-4.5b	Puget	RIL 831.08	Ae-Ps4.5	6	-0.00213592	-0.5	-1.61875	-0.3	NA	-0.05	-0.5425		-0.514515
NIL2-4.5a	Isard	RIL 831.08	Ae-Ps4.5	7	-0.05	0.1	-0.3725	0.0666667	-0.4	-0.175	-0.08375		-0.118095
NIL2-4.5b	Isard	RIL 831.08	Ae-Ps4.5	7	-0.983333	0.1	-0.04	-0.166667	-1.1	0.125	0.00125		-0.298909
NIL3-4.5a	Eden	RIL 831.08	Ae-Ps4.5	7	0.366667	0.0666667	1.04768	-0.6	-0.55	0.2	-0.415		-0.007932
NIL3-4.5b	Eden	RIL 831.08	Ae-Ps4.5	7	0.233333	-0.266667	1.94	0.0666667	-0.35	-1.1	0.585		0.13576
NIL4-5.1a	DSP	RIL 847.50	Ae-Ps5.1	7	-0.416667	-1.01667	-1.24875	0.65	-0.65	0.55	0.03875		-0.296238
NIL4-5.1b	DSP	RIL 847.50	Ae-Ps5.1	7	-0.283333	-1.71667	-1.33375	0.35	-0.95	2.498e-15	-0.79125		-0.665741
NIL4-7.6a	DSP	RIL 847.50	Ae-Ps7.6	7	-0.416667	-0.716667	0.50125	1.18333	0.85	0.15	0.87375		0.321999
NIL4-7.6b	DSP	RIL 847.50	Ae-Ps7.6	7	-0.183333	-0.316667	-0.66625	-0.183333	-0.657802	0.85	-0.87625		-0.295554
NIL4-5.1/7.6a	DSP	RIL 847.50	Ae-Ps5.1 + Ae-Ps7.6	7	-0.05	-0.0166667	0.66625	0.716667	-0.75	-0.2	0.62375		0.147003
NIL4-5.1/7.6b	DSP	RIL 847.50	Ae-Ps5.1 + Ae-Ps7.6	7	-0.283333	-1.25	1.66625	3.55	-1.65	-0.45	0.37375		0.308615
NIL5-5.1a	Isard	RIL 847.50	Ae-Ps5.1	7	-0.116667	-0.283333	-0.70875	-0.116667	-0.75	-0.25	-0.4175		-0.362348
NIL5-5.1b	Isard	RIL 847.50	Ae-Ps5.1	7	0.45	0.316667	0.20875	0.316667	-0.65	0.1	1.66534e-16		0.12491
NIL5-7.6a	Isard	RIL 847.50	Ae-Ps7.6	7	0.15	-0.216667	0.54375	0.25	-0.65	0.45	-6.66134e-16		0.0742465
NIL5-7.6b	Isard	RIL 847.50	Ae-Ps7.6	6	0.283333	0.516667	1.04375	NA	-0.95	0.7	0.9175		0.405444
NIL5-5.1/7.6a	Isard	RIL 847.50	Ae-Ps5.1 + Ae-Ps7.6	7	0.383333	0.483333	1.39349	0.716667	-0.449581	0.05	0.4975		0.440142
NIL5-5.1/7.6b	Isard	RIL 847.50	Ae-Ps5.1 + Ae-Ps7.6	7	0.683333	1.45	1.54125	-0.05	-0.85	3.33067e-16	0.4975		0.484257
NIL6-5.1a	Eden	RIL 847.50	Ae-Ps5.1	7	-0.216667	-0.116667	0.151839	-0.433333	-1.4	0.9	0.04		-0.163929
NIL6-5.1b	Eden	RIL 847.50	Ae-Ps5.1	7	0.416667	-0.183333	1.70517	-0.1	1.3	1.1	0.375		0.596457
NIL6-7.6a	Eden	RIL 847.50	Ae-Ps7.6	7	0.383333	-1.08333	0.691088	0.266667	1.69956	0.9	0.625		0.3388
NIL6-7.6b	Eden	RIL 847.50	Ae-Ps7.6	7	0.15	0.383333	0.485172	-0.733333	1.3	-0.1	0.5425		0.262112
NIL6-5.1/7.6a	Eden	RIL 847.50	Ae-Ps5.1 + Ae-Ps7.6	7	0.516667	0.283333	0.595172	-0.533333	0.899556	1.05	0.7925		0.457484
NIL6-5.1/7.6b	Eden	RIL 847.50	Ae-Ps5.1 + Ae-Ps7.6	7	0.25	0.783333	2.59517	0.133333	1.5	0.7	1.375		0.972968
NIL16-5.1a	Enduro	RIL 847.50	Ae-Ps5.1	7	-0.2	-0.916667	0.125	0.0333333	-1.95	-0.275	-0.54		-0.519251
NIL16-5.1b	Enduro	RIL 847.50	Ae-Ps5.1	7	0.0666667	-1.31667	-0.455	0.366667	-2.15	-0.725	-1.2075		-0.738849
NIL16-7.6a	Enduro	RIL 847.50	Ae-Ps7.6	6	0.233333	-0.216667	0.1225	NA	-0.65	-0.625	0.2925		-0.0167615
NIL16-7.6b	Enduro	RIL 847.50	Ae-Ps7.6	7	0.333333	-1.68333	0.46	0.1	-0.55	-0.575	0.2075		-0.256726
NIL16-5.1/7.6a	Enduro	RIL 847.50	Ae-Ps5.1 + Ae-Ps7.6	7	-0.0333333	-1.08333	-0.2925	0.266667	0.25	-0.725	0.125		-0.218409
NIL16-5.1/7.6b	Enduro	RIL 847.50	Ae-Ps5.1 + Ae-Ps7.6	7	-0.4	-0.85	-0.5425	0.3	0.95	-0.025	-0.625		-0.181195
NIL7-4.1a	Baccara	BAP8.70	Ae-Ps4.1	7	-0.433333	0.25	1.59341	0.45	-0.246833	0.15	-0.66625		0.139277
NIL7-4.1b	Baccara	BAP8.70	Ae-Ps4.1	7	-0.166667	-0.283333	0.427496	0.85	0.353167	-0.6	0.41625		0.145622
NIL7-7.6a	Baccara	BAP8.70	Ae-Ps7.6	7	-0.266667	-0.316667	0.640008	-0.25	0.153167	-1.1	-1.24875		-0.299189
NIL7-7.6b	Baccara	BAP8.70	Ae-Ps7.6	7	0.0333333	0.0833333	-0.359992	0.616667	-0.246833	-0.3	-0.83375		-0.0236465
NIL7-4.1/7.6a	Baccara	BAP8.70	Ae-Ps4.1 + Ae-Ps7.6	7	0.1	0.783333	-0.524992	0.45	-0.146833	-0.65	-0.58125		0.0595665
NIL7-4.1/7.6b	Baccara	BAP8.70	Ae-Ps4.1 + Ae-Ps7.6	7	-0.366667	-0.45	0.679996	1.11667	-0.0468326	0.05	-0.24875		0.10843
NIL8-4.1a	Isard	BAP8.70	Ae-Ps4.1	7	-1.72174e-13	0.333333	0.0425	0.2	-0.05	0.275	0.1675		0.141255
NIL8-4.1b	Isard	BAP8.70	Ae-Ps4.1	7	-0.566667	0.9	0.955	-0.433333	-0.55	-0.125	-0.0025		0.021009
NIL8-7.6a	Isard	BAP8.70	Ae-Ps7.6	7	0.633333	0.7	0.0425	0.866667	0.65	0.375	0.6675		0.574825
NIL8-7.6b	Isard	BAP8.70	Ae-Ps7.6	7	0.7	1.46667	-0.5425	0.4	1.05	0.075	0.6675		0.568227
NIL8-4.1/7.6a	Isard	BAP8.70	Ae-Ps4.1 + Ae-Ps7.6	7	0.1	0.2	0.2925	1.03333	-0.75	0.375	0.165		0.220203
NIL8-4.1/7.6b	Isard	BAP8.70	Ae-Ps4.1 + Ae-Ps7.6	7	0.133333	0.6	2.125	0.8	0.95	-0.425	0.1675		0.613366
NIL9-4.1a	Eden	BAP8.70	Ae-Ps4.1	7	-0.383333	0.716667	-0.33125	0.316667	2.3924	-0.65	0.83375		0.310045
NIL9-4.1b	Eden	BAP8.70	Ae-Ps4.1	7	0.05	0.75	0.00125	-0.183333	0.15	-0.35	-0.00125		0.0703425
NIL9-7.6a	Eden	BAP8.70	Ae-Ps7.6	7	0.283333	-0.0833333	-0.16625	0.35	0.25	0.5	1.58375		0.373037
NIL9-7.6b	Eden	BAP8.70	Ae-Ps7.6	7	0.116667	0.416667	-0.83375	1.05	1.55	0.2	1.33625		0.54648
NIL9-4.1/7.6a	Eden	BAP8.70	Ae-Ps4.1 + Ae-Ps7.6	7	0.683333	0.0833333	1.16875	0.55	0.95	-0.35	0.75125		0.540005
NIL9-4.1/7.6b	Eden	BAP8.70	Ae-Ps4.1 + Ae-Ps7.6	7	0.783333	0.816667	1.66875	0.616667	1.15	-0.458685	0.83375		0.77045
NIL10-1.2a	Baccara	BAP8.195	Ae-Ps1.2	7	0.1	0.116667	0.55047	0.458333	0.0536436	1.4	-0.460625		0.27774
NIL10-1.2b	Baccara	BAP8.195	Ae-Ps1.2	6	0.266667	-0.0548739	0.407875	-0.308333	NA	1.6	-0.623125		0.16412
NIL10-2.2a	Baccara	BAP8.195	Ae-Ps2.2	7	0.8	1.51667	0.325375	0.825	1.45773	0.4	1.45938		0.977293
NIL10-2.2b	Baccara	BAP8.195	Ae-Ps2.2	7	0.77687	0.916667	-0.177125	0.291667	1.35773	1.7	1.45687		0.89682
NIL10-2.2c	Baccara	BAP8.195	Ae-Ps2.2	6	0.8	NA	0.907875	0.358333	0.157726	1.8	1.04438		0.889676
NIL10-2.2d	Baccara	BAP8.195	Ae-Ps2.2	7	0.466667	1.25	0.742875	0.791667	0.957726	1.15	1.37437		0.954929
NIL10-3.1a	Baccara	BAP8.195	Ae-Ps3.1	7	0.933333	1.95	0.490375	-0.541667	0.657726	0.3	0.709375		0.655292
NIL10-3.1b	Baccara	BAP8.195	Ae-Ps3.1	7	0.833333	1.71667	0.825375	-0.641667	-0.0422739	0.6	1.45687		0.677549
NIL10-1.2/2.2a	Baccara	BAP8.195	Ae-Ps1.2 + Ae-Ps2.2	7	1.2	0.852437	-0.412001	-0.408333	0.657726	1.3	1.12688		0.70674
NIL10-1.2/2.2b	Baccara	BAP8.195	Ae-Ps1.2 + Ae-Ps2.2	7	0.433333	1.98333	0.742875	1.09167	1.35773	1.3	1.12688		1.15191
NIL11-1.2a	Isard	BAP8.195	Ae-Ps1.2	7	0.439407	0.233333	1.1225	-0.616667	3.4674	0.15	0.79125		0.719215
NIL11-1.2b	Isard	BAP8.195	Ae-Ps1.2	7	0.0924249	0.566667	0.75	0.35	2.4	-0.15	-0.54125		0.512369
NIL11-2.2a	Isard	BAP8.195	Ae-Ps2.2	5	0.303753	NA	2.335	1.21667	NA		0.12375		1.3227
NIL11-2.2b	Isard	BAP8.195	Ae-Ps2.2	6	-0.62726	0.899697	NA	0.216667	2.2	0.994908	1.79125		1.02805
NIL11-3.1a	Isard	BAP8.195	Ae-Ps3.1	7	0.27274	0.133333	1.33	-0.683333	-0.2	0.1	0.37625		0.210565
NIL11-3.1b	Isard	BAP8.195	Ae-Ps3.1	7	-0.12726	-0.6	0.5	0.483333	-0.3	1.1	0.29125		0.213813
NIL11-1.2/2.2a	Isard	BAP8.195	Ae-Ps1.2 + Ae-Ps2.2	7	0.506074	0.466667	0.8325	-0.283333	2.4674	0.75	1.20875		0.829681
NIL11-1.2/2.2b	Isard	BAP8.195	Ae-Ps1.2 + Ae-Ps2.2	6	0.97274	1.33333	0.6675	NA	3.1	1.9	2.70625		1.63746
NIL11-1.2/3.1a	Isard	BAP8.195	Ae-Ps1.2 + Ae-Ps3.1	6	-0.0939264	0.0333333	1.2475	0.183333	NA	-0.9	-0.03875		0.304847
NIL11-1.2/3.1b	Isard	BAP8.195	Ae-Ps1.2 + Ae-Ps3.1	7	-0.0939264	1.46667	0.5825	-0.316667	1.9	0.75	0.79125		0.739628
NIL11-2.2/3.1a	Isard	BAP8.195	Ae-Ps2.2 + Ae-Ps3.1	5	-0.160593	NA	1.2475	NA	1.9	1.65	1.37625		0.998355
NIL11-2.2/3.1b	Isard	BAP8.195	Ae-Ps2.2 + Ae-Ps3.1	7	-0.193926	2.1	2	-0.816667	1.4	1.6	1.20625		1.03355
NIL11-1.2/2.2/3.1b	Isard	BAP8.195	Ae-Ps1.2 + Ae-Ps2.2 + Ae-Ps3.1	7	0.17274	1.33333	0.915	0.95	2.7	1.15	2.79375		1.42697
NIL11-1.2/2.2/3.1c	Isard	BAP8.195	Ae-Ps1.2 + Ae-Ps2.2 + Ae-Ps3.1	7	0.406074	0.733333	1.75	0.316667	2.4	0.35	2.87625		1.24586
NIL12-1.2a	Eden	BAP8.195	Ae-Ps1.2	6	0.816667	-0.1	NA	0.416667	0.8	-1.2	-0.1675		0.12966
NIL12-1.2b	Eden	BAP8.195	Ae-Ps1.2	5	1.21667	NA	NA	0.35	0.7	-1.35	0.4175		0.329849
NIL12-2.2a	Eden	BAP8.195	Ae-Ps2.2	7	1.15	2.3	2.45785	1.51667	0.8	-0.3	2.0025		1.45015
NIL12-2.2b	Eden	BAP8.195	Ae-Ps2.2	7	1.18333	3.30275	1.2525	1.38333	2.7	0.55	1.585		1.60191
NIL12-3.1a	Eden	BAP8.195	Ae-Ps3.1	7	1.81667	2.3	1.835	-0.0166667	1.7	-0.35	2		1.31736
NIL12-3.1b	Eden	BAP8.195	Ae-Ps3.1	7	1.75	1.96667	1.835	0.116667	0.3	-0.25	2		1.10355
NIL12-1.2/2.2a	Eden	BAP8.195	Ae-Ps1.2 + Ae-Ps2.2	6	1.62855	1.43333	2.335	NA	1.2	-0.35	2.0025		1.38144
NIL12-1.2/2.2b	Eden	BAP8.195	Ae-Ps1.2 + Ae-Ps2.2	7	1.71667	1.76667	2.1675	0.783333	3	0.05	1.75		1.5793
NIL12-1.2/3.1a	Eden	BAP8.195	Ae-Ps1.2 + Ae-Ps3.1	7	1.35	2.23333	1.92	0.983333	2.5	-0.75	0.835		1.30067
NIL12-2.2/3.1a	Eden	BAP8.195	Ae-Ps2.2 + Ae-Ps3.1	7	1.78333	3.2	1.3325	0.35	2.4	0.25	3.0025		1.74905
NIL12-1.2/2.2/3.1a	Eden	BAP8.195	Ae-Ps1.2 + Ae-Ps2.2 + Ae-Ps3.1	6	1.88333	NA	1.4975	2.75	2.1	1.3	2.4175		2.00754
NIL12-1.2/2.2/3.1b	Eden	BAP8.195	Ae-Ps1.2 + Ae-Ps2.2 + Ae-Ps3.1	5	2.11667	NA	1.9175	NA	2.3	0.45	2.4175		1.84782
NIL13-2.2a	Baccara	552	Ae-Ps2.2	6	0.2	0.416667	NA	-0.35	0.9	-0.4	-0.16875		0.116815
NIL13-2.2b	Baccara	552	Ae-Ps2.2	7	0.5	-0.75	2.1925	-1.31667	1	0.55	0.41625		0.304179
NIL13-3.1a	Baccara	552	Ae-Ps3.1	6	0.233333	0.05	NA	0.216667	0.5	1	-0.16625		0.311843
NIL13-3.1b	Baccara	552	Ae-Ps3.1	5	0.866667	NA	NA	-0.183333	0.1	1	0.16875		0.410874
NIL13-7.6a	Baccara	552	Ae-Ps7.6	7	0.266667	0.35	1.695	-0.383333	-9.04832e-15	2.05	-0.49875		0.46602
NIL13-7.6b	Baccara	552	Ae-Ps7.6	6	0.3	-0.383333	NA	-0.55	-9.04832e-15	0.1	0.50125		-0.0048335
NIL13-2.2/7.6a	Baccara	552	Ae-Ps2.2 + Ae-Ps7.6	7	0.666667	-0.283333	1.66317	0.416667	0.4	0.4	-0.50125		0.308455
NIL13-2.2/7.6b	Baccara	552	Ae-Ps2.2 + Ae-Ps7.6	7	0.7	-0.0166667	2.0275	-0.483333	0.4	-0.1	0.08375		0.35034
NIL13-3.1/7.6a	Baccara	552	Ae-Ps3.1 + Ae-Ps7.6	6	0.333333	-0.0166667	NA	0.116667	-0.3	-0.7	0.66625		0.0455925
NIL13-3.1/7.6b	Baccara	552	Ae-Ps3.1 + Ae-Ps7.6	7	0.224603	0.15	0.29	0.116667	1.3	-1.2	-0.25125		0.106825
NIL13-2.2/3.1/7.6a	Baccara	552	Ae-Ps2.2 + Ae-Ps3.1 + Ae-Ps7.6	7	0.333333	0.25	1.5425	0.35	0.1	0.5	-0.16875		0.40758
NIL13-2.2/3.1/7.6b	Baccara	552	Ae-Ps2.2 + Ae-Ps3.1 + Ae-Ps7.6	7	0.233333	0.0166667	1.2075	0.05	0.8	-0.55	0.08125		0.250628
NIL14-2.2a	Isard	552	Ae-Ps2.2	7	-0.366667	-0.733333	-0.5425	-0.333333	-1.55	-0.1	0.375		-0.465395
NIL14-2.2b	Isard	552	Ae-Ps2.2	7	0.266667	-1	1.4475	-0.233333	-0.45	-1.1	0.21		-0.137516
NIL14-3.1a	Isard	552	Ae-Ps3.1	7	0.4	0.0666667	-0.29	-0.233333	0.95	-1.1	0.04		-0.016284
NIL14-3.1b	Isard	552	Ae-Ps3.1	7	0.403333	-0.5	-0.4575	0.166667	0.05	-1.25	0.2925		-0.198669
NIL14-7.6a	Isard	552	Ae-Ps7.6	7	0.3	0.333333	-1.2925	-0.333333	-1.35	-1.25	-0.375		-0.517389
NIL14-7.6b	Isard	552	Ae-Ps7.6	7	-0.2	-0.366667	0.54	0.266667	1.65	-1.5	-0.2925		0.005489
NIL14-2.2/3.1a	Isard	552	Ae-Ps2.2 + Ae-Ps3.1	7	0.233333	-0.5	-0.705	-0.0333333	-0.65	0.15	-0.54		-0.277908
NIL14-2.2/3.1b	Isard	552	Ae-Ps2.2 + Ae-Ps3.1	7	0.2	0.666667	-0.875	0.1	-0.95	-1.65	-0.375		-0.357519
NIL14-2.2/7.6a	Isard	552	Ae-Ps2.2 + Ae-Ps7.6	7	0.6	-8.10463e-15	-1.2075	-0.2	0.35	-0.75	-0.04		-0.155134
NIL14-2.2/7.6b	Isard	552	Ae-Ps2.2 + Ae-Ps7.6	7	0.433333	-0.1	-0.9575	0.0666667	1.05	-1.15	0.4575		-0.016577
NIL14-3.1/7.6a	Isard	552	Ae-Ps3.1 + Ae-Ps7.6	7	0.466667	-0.2	-0.29	-0.0333333	0.35	-1.55	0.7075		-0.066878
NIL14-2.2/3.1/7.6a	Isard	552	Ae-Ps2.2 + Ae-Ps3.1 + Ae-Ps7.6	6	-0.5	-0.6	0.71	NA	1.35	-1.75	0.71		-0.050395
NIL15-2.2a	Eden	552	Ae-Ps2.2	6	0.802481	0.266667	NA	0.283333	1.29915	-0.25	-0.375		0.240575
NIL15-2.2b	Eden	552	Ae-Ps2.2	6	0.569147	-0.3	NA	0.0166667	-0.549575	-0.8	0.96		-0.0487255
NIL15-3.1a	Eden	552	Ae-Ps3.1	7	0.635814	-0.2	-1.45875	-0.15	0.0991504	0.05	-0.4575		-0.217284
NIL15-3.1b	Eden	552	Ae-Ps3.1	7	-0.197519	0.366667	-0.45875	0.15	-0.349575	0.2	0.125		-0.0166145
NIL15-7.6a	Eden	552	Ae-Ps7.6	6	-0.364186	-0.0333333	NA	0.116667	-0.549575	-1	-0.29		-0.372267
NIL15-7.6b	Eden	552	Ae-Ps7.6	6	-0.0308527	-0.433333	NA	0.0166667	0.150425	-1.25	-0.1225		-0.308286
NIL15-2.2/3.1a	Eden	552	Ae-Ps2.2 + Ae-Ps3.1	6	-0.0308527	1.03333	NA	0.15	0.0504248	0.15	0.1275		0.217426
NIL15-2.2/3.1b	Eden	552	Ae-Ps2.2 + Ae-Ps3.1	7	0.235814	-0.5	-0.45625	-0.183333	-1.24958	0.7	0.04		-0.200778
NIL15-2.2/7.6a	Eden	552	Ae-Ps2.2 + Ae-Ps7.6	7	-0.197519	0.333333	-0.95875	-0.116667	-1.30085	1.1	-0.4575		-0.178271
NIL15-2.2/7.6b	Eden	552	Ae-Ps2.2 + Ae-Ps7.6	7	0.335814	-0.1	1.52875	0.0166667	-0.849575	1.65	-0.0425		0.339321
NIL15-3.1/7.6a	Eden	552	Ae-Ps3.1 + Ae-Ps7.6	7	0.369147	0.1	-0.395529	-0.216667	0.650425	0.85	-0.4575		0.117715
NIL15-3.1/7.6b	Eden	552	Ae-Ps3.1 + Ae-Ps7.6	7	-0.103721	1.2	-1.54125	0.583333	-0.549575	-0.3	-0.7075		-0.141034
NIL15-2.2/3.1/7.6a	Eden	552	Ae-Ps2.2 + Ae-Ps3.1 + Ae-Ps7.6	7	0.0624806	0.1	0.111075	-0.0833333	-3.34958	-0.1	0.2925		-0.410926
NIL15-2.2/3.1/7.6b	Eden	552	Ae-Ps2.2 + Ae-Ps3.1 + Ae-Ps7.6	7	0.769147	0.133333	-0.53875	0.316667	-1.10085	-4.10782e-15	-0.795		-0.103348
